# Natural variation in NifU and NifS enhances chloroplasts compatibility for nitrogenase engineering

**DOI:** 10.64898/2026.07.09.737459

**Authors:** Manuel Ene-Ordorica, Cristina Vaca-Sanz, Natalia Makarovsky-Saavedra, Adrian O. Sanchez, Francesco Blasio, Leonardo Curatti, Elena Caro, Luis M. Rubio

**Affiliations:** Centro de Biotecnología y Genómica de Plantas, Universidad Politécnica de Madrid e Instituto Nacional de Investigación y Tecnología Agraria y Alimentaria/Consejo Superior de Investigaciones Científicas, Madrid 28223, Spain; Instituto de Investigaciones en Biodiversidad y Biotecnología, INBIOTEC-CONICET and Fundación para Investigaciones Biológicas Aplicadas, Mar del Plata, Buenos Aires, Argentina

**Keywords:** Nitrogen fixation engineering Plant biotechnology, Rice transformation Fe-S cluster pathways, Plastid protein expression Protein solubility, Rice proteome Chloroplast physiology Oxidative stress

## Abstract

Reconstitution of functional nitrogenase in plants requires the coordinated expression of the [Fe–S] cluster assembly proteins NifU and NifS. However, the extent to which these proteins interact with endogenous Fe–S metabolism and affect plant physiology remains unclear. Here, we compared NifU and NifS homologs from diverse diazotrophs to identify variants compatible with the plant chloroplast environment. Selected variants of *Azotobacter vinelandii*, *Fischerella thermalis*, and *Marinobacter lutimaris* were characterized by transient expression in *Nicotiana benthamiana* and stable transformation in rice. Plant-produced NifU was largely devoid of [Fe–S] clusters when isolated but retained strong capacity for *in vitro* [Fe–S] cluster reconstitution and apo-NifH activation in a *Ft* > *Av* >*Ml* gradient, indicating correct folding and function but limited cluster loading or stability *in vivo*. NifU and NifS expression in transgenic rice resulted in variant-dependent proteome and phenotype effects, with *A. vinelandii-*expressing lines exhibiting severe defects, *F. thermalis* lines showing intermediate phenotype, and *M. lutimaris* lines being indistinguishable from wild type. These results reveal a trade-off between the biochemical activity of NifU and NifS and their compatibility with host metabolism, which must be considered for successful nitrogenase engineering in plants.

**Highlight:** NifU/NifS homolog selection determines trade-offs between [Fe–S] cluster assembly activity and plant compatibility, identifying variants that minimize physiological disruption while supporting nitrogenase cofactor assembly in chloroplasts.
