## Supplemental Table S1 for "Natural variation in NifU and NifS enhances chloroplasts compatibility for nitrogenase engineering"

### Sheet: Synthetic genes
Synthetic gene sequences used in this study. All sequences were ordered from GeneScript (USA) and cloned into pUC57-Kan. Bold nucleotides indicate BpiI recognition site for insertion into pUAP1 and red nucleotides indicate MoClo fusion sites (overhangs for position).
Sequence name	Organism	MoClo Position	DNA sequence	Length
NifU Av	Azotobacter vinelandii	B5	GGTCTCATTCGATGTGGGATTATAGCGAAAAAGTAAAAGAGCACTTCTACAATCCCAAGAATGCTGGTGCCGTGGAAGGCGCCAACGCCATCGGCGATGTGGGATCGCTGTCATGCGGTGATGCGCTGCGCCTCACCCTCAAGGTGGATCCGGAAACCGACGTGATTCTTGATGCCGGCTTCCAGACCTTCGGCTGTGGTTCCGCCATAGCTTCCTCGTCGGCGCTGACCGAGATGGTCAAGGGGCTGACACTCGACGAGGCGCTCAAGATCAGTAACCAGGACATCGCCGATTACCTCGATGGCCTCCCGCCGGAGAAGATGCACTGCTCTGTGATGGGGCGCGAAGCGCTCCAAGCCGCGGTCGCCAACTACCGTGGGGAGACTATCGAGGACGACC…	961
NifU Ft	Fischerella thermalis CCMEE 5201	B5	GGTCTCATTCGATGTGGGACTACACGGAGAAGGTCCTCGAGCTATTCTATAACCCGCAGCATCAGGGCGCGATAGAGGACAAGGGTGAGCCGGGGATCAAGGTGGCAGTGGGCGACGTGGGCTCCATCGCCTGCGGGGACGCGCTGCGCCTTCATCTCAAGGTCGAAGAGAACACCGAGAAGATTCTCGAGGCCCGCTTCCAAACCTTTGGGTGCACCAGCGCCATCGCGTCCTCCGAGGCACTCGTGGAGCTGATAAAAGGGAAAACGCTTGACGAGGCCCTCAAGGTGACGAACAAGGAGATCGCCAACTACCTGGGCGGACTGCCCGAGGCCAAGATGCACTGTTCGGTGATGGGACAGGAAGCCCTCGAAGCAGCCATATACAACTACCGCGGGA…	916
NifU Ssp	Synechococcus sp. JA-2-3B'a(2-13)	B5	GGTCTCATTCGATGTGGGATTATTCCGAAAAAGTTCTCGAACTCTTCTACCACCCCAAGAACCAAGGTGCCATGGATCCGAGTTCCGAGCCCGGAGTGCGCGTCGTAGTCGGTGAGGTTGGCAGCATCACCTGCGGGGATGCGCTGCGCCTTTACCTTAAGGTCGACGAGGCGTCCGAACGCATACTGGCCGCATCATTCCAAACCTTCGGCTGCACCTCGGCCATCGCGAGTAGCAGCGCGCTCACCGAGCTAATTACGGGGCTCACCCTCGACGAGGCACTGCGCATTGATAATAGGCAGATAGCAGACTACCTAGGGGGACTCCCGCCTGCCAAGATGCACTGCTCAGTGATGGGCCAAGAGGCACTTGAGGCGGCTATATATTCGTACCGGGGCC…	961
NifU Ab	Azospirillum baldaniorum sp. 245	B5	GGTCTCATTCGATGTGGAACTATACCGACAAGGTCAAGGAACACTTTTTCAACCCCAAAAACGCCGGCGCACTTGATGAAGCGAACGCCGTGGGCGAGGTCGGGAGCATTACCTGTGGCGACGCGCTGAAGCTCATGATGAAAGTGAATCCGGACTCCCAGGTGATCGAGGACGCAAAGTTCCAAACATTCGGCTGCGGATCAGCGATAGCGTCATCCTCCGCGTTGACGGAAATGATTATCGGTAAGACAGTGGATGAGGCACTCGCCGTGACAAACCGCGACATTGCCGAATACCTAGGCGGACTGCCCCCGGAGAAGATGCATTGCTCGGTGATGGGCGCAGAAGCCCTACGGGCCGCCATCGCCAATTTCAAAGGCGAGGAGTGGGTGGACGACC…	940
NifU Dd	Dechloromonas denitrificans ED1, ATCC BAA-841	B5	GGTCTCATTCGATGTGGGAGTACTCCGACAAAGTGAGGGAGCATTTTTTCAATCCGAGGAACTCCGGCCCTCTTGAGGAGGCGAATGGGATAGGGGACGTCGGCAGTATCCAGTGCGGGGACGCACTGAGACTCATGCTCAAGGTGGAGCCGGAGACAGAAATCATCCTCGATGCCCACTTCCAAACCTTCGGCTGCGGCTCCGCGATCGCCTCGAGCTCAGCCCTCACCGAGATGGTCAAGGGCATGACCCTCGACCAGGCACTAGAGGTTTCTAACCAGAACATCGCCGACTACCTCGATGGCCTGCCGCCCGAGAAGATGCACTGCTCCGTGATGGGGCGCGAAGCACTCCAAGCCGCAATCGCCAACTATCGGGGCGAGGAGTGGTCGGACGACC…	922
NifU Ml	Marinobacterium lutimaris AN9, DSM 22012	B5	GGTCTCATTCGATGTGGGATTACTCGGAGAAAGTGAAAGAGCACTTCTACGACCCAAAGAACGCCGGCGCCGTGGAGGGCGCCAACGGCGTCGGGGACGTCGGAAGCATATCCTGCGGGGACGCCCTGAGGCTAACCTTGAAGGTCGACCCCGAGACAGAGGTGATTCTCGATGCCGGATTCCAAACCTTTGGCTGCGGGTCGGCCATCGCATCTTCATCAGCGCTGACGGAAATGATAAAGGGCATGACCCTCGACGACGCACTTAAGATCAGCAATCAGGACATCGCCGACTACCTCGACGGACTGCCGCCCGAGAAGATGCATTGTTCCGTCATGGGGCGCGAGGCGCTTCAGGCCGCGGTGGCCAACTACCGGGGGGAGGTGTGGGAGGACGACC…	931
NifS Av	Azotobacter vinelandii	B4	GGTCTCAAGCCATGGCTGATGTTTATCTCGATAACAACGCAACCACCCGGGTGGACGACGAAATCGTCCAAGCAATGCTGCCGTTCTTCACGGAACAATTCGGCAACCCCTCGTCGCTACACAGCTTCGGCAACCAGGTTGGGATGGCGTTGAAGAAGGCCCGGCAGAGCGTTCAAAAACTGCTCGGAGCCGAACACGATAGCGAAATCGTTTTTACATCCTGCGGGACCGAGTCGGACTCAACGGCGATCCTCTCTGCGCTCAAGGCCCAGCCCGAACGCAAGACAGTCATCACCACCGTGGTCGAACACCCTGCGGTCCTCAGCCTGTGCGATTACCTCGCCAGTGAGGGATACACAGTGCACAAACTTCCGGTGGACAAAAAGGGCCGTCTTGATC…	1230
NifS Ft	Fischerella thermalis CCMEE 5201	B4	GGTCTCAAGCCATGCAGAAAGATTGCATCTACCTTGACAATAATGCTACCACCAAGGTCGATCCGGAGGTGGTGGAGGCAATGCTCCCCTACCTGACCGACTACTATGGAAACCCTTCATCAATGCACACGTTCGGCGGGCAAGTCAAAAAGGCCGTTAATAAGGCCCATGAGCAGGTGGCAGCCCTGCTCGGAGCGGACGAGAGCGAGATCATCTTTACTAGTGGCGGGACAGAGGGCGACAACGCAGCCATCAGGGCCGCCCTGCTCGCCCAGCCTGATAAGCGGCATATAATTACCACCCAAGTCGAGCACCCCGCCGTCCTCACACTTTGTAAGCAGCTTGAGAAGCAGGGCTACTCCGTGACCTATCTGAGTGTGAATCACGCCGGGCAGCTCG…	1230
NifS Ssp	Synechococcus sp. JA-2-3B'a(2-13)	B4	GGTCTCAAGCCATGATCTACCTCGACAACAACGCGACCACCGCTGTCGACCCCTTGGTGCTTGAAGCCATGCTCCCGTATCTCCAAACGTTCTACGGCAACCCTAGTTCTATGCACAGTTTCGGGGGACAGGTGGGTAGGGCCCTTAATCAGGCGCGCGAGCAGGTCGCAGCCCTGCTAGGCGCGGATCCCACGGAAATCGTTTTCACCAGCGGAGGGACAGAGGGAAACACGACCGCGATATACGCGGCCTTGGCTGCTCAGCCGCAGAAGCGCCACATTATCACCACGCAGGTGGAGCACGCCTCTGTGTTGAACGTGTGCAAGCACCTCGAAAAACAGGGTTACCGGGTCACGTATCTCTCAGTGGATGAACAGGGCTGCTTGGATCTGCTTGAAC…	1212
NifS Ab	Azospirillum baldaniorum sp. 245	B4	GGTCTCAAGCCATGACAGCACAAGGCATCTACCTTGATAACAACGCAACCACCCGCGTCGACCCCGAGGTCCTGGCCGAAATGCTGCCCTTGTTTACCGAACAGTTCGGCAACCCGAGTAGCATGCATGGATTCGGGGCCGCGGTGGGCGGAAAAATCGAGTGGGCGCGAAAGCAGGTGCAGGCCCTGCTAGGCGCAGCCCATGATTCGGAGATCGTTTTCACCAGCGGGGGGACAGAGTCGGACAACACGGCCATCTTGTCAGTGCTTGAAGCCTATCCGAAGAAGAAGTCCATCGTCACGTCGGTGGTCGAGCATCCTGCGGTCTTGGCGTTGTGCGACTACCTCGAAAAAAAACGGGGGTATACGGTGCACCGGATAGGCGTGGACAACCGGGGGA…	1227
NifS Dd	Dechloromonas denitrificans ED1, ATCC BAA-841	B4	GGTCTCAAGCCATGGACCCGATCTACCTCGACAACAACGCCACGACACGCTGCGACCCGGCAGTGGTGGAGGCCATGCTCCCGTTTTTCACCGAACATTTCGGCAATGCGTCCTCCATCCATGCATTCGGCAGTGAGGTTGGCAAGGCCCTCAAGAAAGCCAGGGGCCAGGTCCAAGCCCTCCTGGGCGCAGAGCATGACTCGGAAATTATATTCACCTCATGCGGCACCGAGAGCGACTCGACCGCCATCCTCTCAGCGCTCAAAGCGCAGCCTGACCGGAACACCGTCATCACGACCGTTGTGGAGCACCCCGCGATACTCACGCTGTGCGAGTGGCTAGAGAAAGAAGGCTACATCGTCCACAAGCTCAAAGTTGATAAGAAGGGGCGCATCGACA…	1230
NifS Ml	Marinobacterium lutimaris AN9, DSM 22012	B4	GGTCTCAAGCCATGTCCGACATCTACCTTGACAACAATGCGACGACAATGGTCGATCCGGCCGTGTTTGAGGAAATGAAGCCCTACTTCTGCGAGCAGTTCGGCAACCCGTCCTCCCTCCACAATTTTGGCAACAAAGTGGGGTTCGCCCTCAAAAAGGCCCGGAAGCAGGTGCAAGACCTCCTGGGCGCCGAGCACGATTCGGAAATCATTTTCACGAGCTGCGGCACCGAGTCAGACTCCACCGCAATCCTCAGCGCGCTCAAAGCCCAGCCGGAGCGGAAGGAGATCATCACCACCGTCGTGGAGCATCCGGCCGTGCTCACACTCTGCGAGCACCTTGAAACAGAAGGATATACTGTCCACTGGCTCGAGGTCGATTCCAAGGGCAGGCTTGACC…	1230

### Sheet: Primers
Primers used in this study to generate modular pieces for MoClo. The templates are further described in Plasmids tab.
Primer ID	Name	Sequence (5'-3')	Template
992	FLAG B5 FWD	ATGAAGACATCTCATTCGGACTACAAAGACGATGACGAC	pICSL30005
993	FLAG B5 REV	ATGAAGACATCTCGAAGCTCATTTGTCGTCATCGTCTTTGTAG	pICSL30005
1045	FWD FLAG B5a	ATGAAGACATCTCATTCGGACTACAAAGACGATGACGACAAA	pICSL30005
1046	REV FLAG B5a	ATGAAGACATCTCGCTGCGCTTTGTCGTCATCGTCTTTGTAGTC	pICSL30005
1049	FWD eGFP B5b	ATGAAGACATCTCAGCAGGTGAGCAAGGGCGAGGAGCT	pAP247
1050	REV eGFP B5b	ATGAAGACATCTCGAAGCTTACTTGTACAGCTCGTCCAT	pAP247
1053	FWD Twin-Strep B5a	ATGAAGACATCTCATTCGTCTGCCTGGTCACACCCTCA	pAE306
1054	REV Twin-Strep B5a	ATGAAGACATCTCGCTGCGCTTTCTCGAACTGCGGATGGC	pAE306
1066	REV Twin-Strep B5	ATGAAGACATCTCGAAGCTCATTTCTCGAACTGCGGATGGC	pAE306
1051	NifU A.vinelandii B4 FWD	ATGAAGACATCTCAAGCCATGTGGGATTATAGCGAAAAAGTA	U254NGJ140-12
1052	NifU A.vinelandii B4 REV	ATGAAGACATCTCGCGAACTGACCTCCATTTGCGCGTGAG	U254NGJ140-12
4086	NifU A. baldaniorum B4 FWD	ATGAAGACATCTCAAGCCATGTGGAACTATACCGACAAGG	U254NGJ140-56
4087	NifU A. baldaniorum B4 REV	ATGAAGACATCTCGCGAACTCGCCCCCACCGGTAAGAGCG	U254NGJ140-56
4088	NifU D. denitrificans B4 FWD	ATGAAGACATCTCAAGCCATGTGGGAGTACTCCGACAA	U254NGJ140-24
4089	NifU D. denitrificans B4 REV	ATGAAGACATCTCGCGAACTCATCACTTCGGCCGGCATAT	U254NGJ140-24
4090	NifU F. thermalis B4 FWD	ATGAAGACATCTCAAGCCATGTGGGACTACACGGAGAAGGTC	U254NGJ140-16
4091	NifU F. thermalis B4 REV	ATGAAGACATCTCGCGAACTCACGGCCTCCACGACCAGGTCCTT	U254NGJ140-16
4092	NifU M. lutimaris B4 FWD	ATGAAGACATCTCAAGCCATGTGGGATTACTCGGAGAA	U254NGJ140-30
4093	NifU M. lutimaris B4 REV	ATGAAGACATCTCGCGAACTCGCGCCCATCGACACCAAGG	U254NGJ140-30
4094	NifU Synechococcus B4 FWD	ATGAAGACATCTCAAGCCATGTGGGATTATTCCGAAAAAGTT	U254NGJ140-22
4095	NifU Synechococcus B4 REV	ATGAAGACATCTCGCGAACTCAGGGCATGGACAGTGAGGGTC	U254NGJ140-22

### Sheet: Plasmids
Plasmids used in this study. L0: MoClo level 0; L1: MoClo level 1; LM: MoClo level M. Letters A-C followed by numbers indicate standardized fusion sites for level 1 assemblies according to Patron 2016.
Plasmid name	Published name, description	MoClo level	Construction	Source	References
pUAP1	Level 0 acceptor			Addgene plasmid #63674	Patron et al., 2015; doi: 10.1111/nph.13532
pICH47751	Level 1 acceptor. Position 3. Forward orientation.			Addgene plasmid kit #1000000044	Weber et al., 2011; doi: 10.1371/journal.pone.0016765.
pICH47761	Level 1 acceptor. Position 4. Forward orientation.			Addgene plasmid kit #1000000044	Weber et al., 2011; doi: 10.1371/journal.pone.0016765.
pICH47772	Level 1 acceptor. Position 5. Forward orientation.			Addgene plasmid kit #1000000044	Weber et al., 2011; doi: 10.1371/journal.pone.0016765.
pICH47781	Level 1 acceptor. Position 6. Forward orientation.			Addgene plasmid kit #1000000044	Weber et al., 2011; doi: 10.1371/journal.pone.0016765.
pAGM8055	Level M acceptor. Position 3			Addgene plasmid kit #1000000044	Weber et al., 2011; doi: 10.1371/journal.pone.0016765.
pICH54044	“Dummy” part level 1. Position 4	L1P4		Addgene plasmid kit #1000000044	Weber et al., 2011; doi: 10.1371/journal.pone.0016765.
pICH50900	Level M end-link 4			Addgene plasmid kit #1000000044	Weber et al., 2011; doi: 10.1371/journal.pone.0016765.
pICH50914	Level M end-link 5			Addgene plasmid kit #1000000044	Weber et al., 2011; doi: 10.1371/journal.pone.0016765.
pICH50927	Level M end-link 6			Addgene plasmid kit #1000000044	Weber et al., 2011; doi: 10.1371/journal.pone.0016765.
pAE570	pUbi1maize (A1-B2)	L0 A1-B2		Previous work	Eseverri et al. 2020b. doi: 10.1111/pbi.13347
pAE536	pAtUbi10 (A1-B2)	L0 A1-B2		Previous work	Eseverri et al. 2020b. doi: 10.1111/pbi.13347
pAE36	p35Sx2 (A1-B2)	L0 A1-B2		Previous work	Eseverri et al. 2020b. doi: 10.1111/pbi.13347
pN2GA60	pUbi1maize (A1-B3)	L0 A1-B3		Other work, unpublished
pAE739	pAtUbi10 (A1-B3)	L0 A1-B3		Previous work	Eseverri et al. 2020b. doi: 10.1111/pbi.13347
pAE158	p35Sx2 (A1-B3)	L0 A1-B3		Previous work	Eseverri et al. 2020b. doi: 10.1111/pbi.13347
pAE9	AtTOCC	L0 B3		Previous work	Eseverri et al. 2020b. doi: 10.1111/pbi.13347
pAE3	AtCAB5	L0 B3		Previous work	Eseverri et al. 2020b. doi: 10.1111/pbi.13347
pAE23	AtRCA	L0 B3		Previous work	Eseverri et al. 2020b. doi: 10.1111/pbi.13347
pAE17	AtBCCP1	L0 B3		Previous work	Eseverri et al. 2020b. doi: 10.1111/pbi.13347
pAE306	Twin-Strep (B4)	L0 B4		Previous work	Eseverri et al. 2020b. doi: 10.1111/pbi.13347
pN2ME146	Twin-Strep in B5a	L0 B5a	pUAP1 (insertion of amplification product of primers 1053 + 1054)	This study
pN2ME245	Twin-Strep in B5	L0 B5	pUAP1 (insertion of amplification product of primers 1053 + 1066)	This study
pICSL30005	N terminal FLAG tag (3x FLAG octapeptide)	L0 B4		Addgene plasmid #50299	Engler et al ACS Synth Biol. 2014 Nov 21;3(11):839-43. doi: 10.1021/sb4001504.
pN2ME23	FLAG in B5	L0 B5	pUAP1 (insertion of amplification product of primers 992 + 993)	This study
pN2ME144	FLAG in B5a	L0 B5a	pUAP1 (insertion of amplification product of primers 1045 + 1046)	This study
pAP247	eGFP (B4-B5) Level0 NO ATG	L0 B4-B5		Previous work	Eseverri et al. 2020b. doi: 10.1111/pbi.13347
pN2ME145	eGFP in B5b	L0 B5b	pUAP1 (insertion of amplification product of primers 1049 + 1050)	This study
pICH41421	Tnos	L0 B6-C1		Addgene plasmid ##50339	Engler et al ACS Synth Biol. 2014 Nov 21;3(11):839-43. doi: 10.1021/sb4001504.
pICH41414	T35S	L0 B6-C1		Addgene plasmid #50337	Engler et al ACS Synth Biol. 2014 Nov 21;3(11):839-43. doi: 10.1021/sb4001504.
GB0035	tHsp18.2	L0 B6-C1		Addgene plasmid #68186	Sarrion-Perdigones et al., 2013; doi: 10.1104/pp.113.217661
U254NGJ140-12	NifU Azotobacter vinelandii codon optimized for O. sativa	L0 B5	Synthesis in pUC57-Kan backbone	GenScript synthesis service in pUC57-Kan backbone
U254NGJ140-14	NifS Azotobacter vinelandii codon optimized for O. sativa	L0 B4	Synthesis in pUC57-Kan backbone	GenScript synthesis service in pUC57-Kan backbone
U254NGJ140-16	NifU Fischerella thermalis (CCMEE 5201) codon optimized for O. sativa	L0 B5	Synthesis in pUC57-Kan backbone	GenScript synthesis service in pUC57-Kan backbone
U254NGJ140-18	NifS Fischerella thermalis (CCMEE 5201) codon optimized for O. sativa	L0 B4	Synthesis in pUC57-Kan backbone	GenScript synthesis service in pUC57-Kan backbone
U254NGJ140-20	NifU Synechococcus sp. JA-2-3 B'a(2-13) codon optimized for O. sativa	L0 B5	Synthesis in pUC57-Kan backbone	GenScript synthesis service in pUC57-Kan backbone
U254NGJ140-22	NifS Synechococcus sp. JA-2-3 B'a(2-13) codon optimized for O. sativa	L0 B4	Synthesis in pUC57-Kan backbone	GenScript synthesis service in pUC57-Kan backbone
U254NGJ140-24	NifU Dechloromonas denitrificans (ED1, ATCC BAA-841) codon optimized for O. sativa	L0 B5	Synthesis in pUC57-Kan backbone	GenScript synthesis service in pUC57-Kan backbone
U254NGJ140-26	NifS Dechloromonas denitrificans (ED1, ATCC BAA-841) codon optimized for O. sativa	L0 B4	Synthesis in pUC57-Kan backbone	GenScript synthesis service in pUC57-Kan backbone
U254NGJ140-56	NifU Azospirillum baldaniorum (sp. 245) codon optimized for O. sativa	L0 B5	Synthesis in pUC57-Kan backbone	GenScript synthesis service in pUC57-Kan backbone
U254NGJ140-28	NifS Azospirillum baldaniorum (sp. 245) codon optimized for O. sativa	L0 B4	Synthesis in pUC57-Kan backbone	GenScript synthesis service in pUC57-Kan backbone
U254NGJ140-30	NifU Marinobacterium lutimaris (AN9, DSM 22012) codon optimized for O. sativa	L0 B5	Synthesis in pUC57-Kan backbone	GenScript synthesis service in pUC57-Kan backbone
U254NGJ140-32	NifS Marinobacterium lutimaris (AN9, DSM 22012) codon optimized for O. sativa	L0 B4	Synthesis in pUC57-Kan backbone	GenScript synthesis service in pUC57-Kan backbone
pN2ME147	L0: NifU A. vinelandii in B4	L0 B4	pUAP1 (insertion of amplification product of primers 1051 + 1052)	This study
pN2ME191	L0: NifU F. thermalis in B4	L0 B4	pUAP1 (insertion of amplification product of primers 4091 + 4092)	This study
pN2ME192	L0: NifU D. denitrificans in B4	L0 B4	pUAP1 (insertion of amplification product of primers 4088 + 4089)	This study
pN2ME193	L0: NifU M. lutimaris in B4	L0 B4	pUAP1 (insertion of amplification product of primers 4092 + 4093)	This study
pN2ME194	L0: NifU Synechococcus spp. in B4	L0 B4	pUAP1 (insertion of amplification product of primers 4094 + 4095)	This study
pN2ME195	L0: NifU A. baldaniorum in B4	L0 B4	pUAP1 (insertion of amplification product of primers 4086 + 4087)	This study
pN2ME10	AtTOCC-Twin-Strep-NifUAv	L1P4	pUbi1maize::AtTOCC-Twin-Strep-NifUAv::Tnos	This study
pN2ME11	AtTOCC-Twin-Strep-NifUFt:	L1P4	pUbi1maize::AtTOCC-Twin-Strep-NifUFt::Tnos	This study
pN2ME12	AtTOCC-Twin-Strep-NifUSsp	L1P4	pUbi1maize::AtTOCC-Twin-Strep-NifUSsp::Tnos	This study
pN2ME13	AtTOCC-Twin-Strep-NifUDd	L1P4	pUbi1maize::AtTOCC-Twin-Strep-NifUDd::Tnos	This study
pN2ME14	AtTOCC-Twin-Strep-NifUAb	L1P4	pUbi1maize::AtTOCC-Twin-Strep-NifUAb::Tnos	This study
pN2ME15	AtTOCC-Twin-Strep-NifUMl	L1P4	pUbi1maize::AtTOCC-Twin-Strep-NifUMl::Tnos	This study
pN2ME26	AtCAB6-NifSAv-FLAG	L1P5	pAtUbi10::AtCAB6-NifSAv-FLAG::Thsp18.2	This study
pN2ME28	AtCAB6-NifSFt-FLAG	L1P5	pAtUbi10::AtCAB6-NifSFt-FLAG::Thsp18.2	This study
pN2ME30	AtCAB6-NifSSsp-FLAG	L1P5	pAtUbi10::AtCAB6-NifSSsp-FLAG::Thsp18.2	This study
pN2ME32	AtCAB6-NifSDd-FLAG	L1P5	pAtUbi10::AtCAB6-NifSDd-FLAG::Thsp18.2	This study
pN2ME34	AtCAB6-NifSAb-FLAG	L1P5	pAtUbi10::AtCAB6-NifSAb-FLAG::Thsp18.2	This study
pN2ME36	AtCAB6-NifSMl-FLAG	L1P5	pAtUbi10::AtCAB6-NifSMl-FLAG::Thsp18.2	This study
pN2ME64	AtCAB6-Twin-Strep-NifUFt	L1P4	pUbi1maize::AtCAB6-Twin-Strep-NifUFt::Tnos	This study
pN2ME65	AtRCA-Twin-Strep-NifUFt	L1P4	pUbi1maize::AtRCA-Twin-Strep-NifUFt::Tnos	This study
pN2ME66	AtBCCP1-Twin-Strep-NifUFt	L1P4	pUbi1maize::AtBCCP1-Twin-Strep-NifUFt::Tnos	This study
pN2ME67	AtCAB6-Twin-Strep-NifUSsp	L1P4	pUbi1maize::AtCAB6-Twin-Strep-NifUSsp::Tnos	This study
pN2ME68	AtRCA-Twin-Strep-NifUSsp	L1P4	pUbi1maize::AtRCA-Twin-Strep-NifUSsp::Tnos	This study
pN2ME69	AtBCCP1-Twin-Strep-NifUSsp	L1P4	pUbi1maize::AtBCCP1-Twin-Strep-NifUSsp::Tnos	This study
pN2ME70	AtCAB6-Twin-Strep-NifUAb	L1P4	pUbi1maize::AtCAB6-Twin-Strep-NifUAb::Tnos	This study
pN2ME71	AtRCA-Twin-Strep-NifUAb	L1P4	pUbi1maize::AtRCA-Twin-Strep-NifUAb::Tnos	This study
pN2ME72	AtBCCP1-Twin-Strep-NifUAb	L1P4	pUbi1maize::AtBCCP1-Twin-Strep-NifUAb::Tnos	This study
pN2ME73	AtCAB6-Twin-Strep-NifUMl	L1P4	pUbi1maize::AtCAB6-Twin-Strep-NifUMl::Tnos	This study
pN2ME74	AtRCA-Twin-Strep-NifUM	L1P4	pUbi1maize::AtRCA-Twin-Strep-NifUMl::Tnos	This study
pN2ME75	AtBCCP1-Twin-Strep-NifUM	L1P4	pUbi1maize::AtBCCP1-Twin-Strep-NifUMl::Tnos	This study
pN2ME76	AtTOCC-NifSSsp-FLAG	L1P5	pAtUbi10::AtTOCC-NifSSsp-FLAG::Thsp18.2	This study
pN2ME77	AtRCA-NifSSsp-FLAG	L1P5	pAtUbi10::AtRCA-NifSSsp-FLAG::Thsp18.2	This study
pN2ME78	AtBCCP1-NifSSsp-FLAG	L1P5	pAtUbi10::AtBCCP1-NifSSsp-FLAG::Thsp18.2	This study
pN2ME79	AtTOCC-NifSAb-FLAG	L1P5	pAtUbi10::AtTOCC-NifSAb-FLAG::Thsp18.2	This study
pN2ME80	AtRCA-NifSAb-FLAG	L1P5	pAtUbi10::AtRCA-NifSAb-FLAG::Thsp18.2	This study
pN2ME81	AtBCCP1-NifSAb-FLAG	L1P5	pAtUbi10::AtBCCP1-NifSAb-FLAG::Thsp18.2	This study
pN2ME413	NifUAv-Twin-Strep	L1P4	pUbi1maize::NifUAv-Twin-Strep::Tnos	This study
pN2ME414	NifUFt-Twin-Strep	L1P4	pUbi1maize::NifUFt-Twin-Strep::Tnos	This study
pN2ME415	NifUSsp-Twin-Strep	L1P4	pUbi1maize::NifUSsp-Twin-Strep::Tnos	This study
pN2ME416	NifUDd-Twin-Strep	L1P4	pUbi1maize::NifUDd-Twin-Strep::Tnos	This study
pN2ME417	NifUAb-Twin-Strep	L1P4	pUbi1maize::NifUAb-Twin-Strep::Tnos	This study
pN2ME418	NifUMl-Twin-Strep	L1P4	pUbi1maize::NifUMl-Twin-Strep::Tnos	This study
pN2ME419	NifSAv-FLAG	L1P5	pAtUbi10::NifSAv-FLAG::Thsp18.2	This study
pN2ME420	NifSFt-FLAG	L1P5	pAtUbi10::NifSFt-FLAG::Thsp18.2	This study
pN2ME421	NifSSsp-FLAG	L1P5	pAtUbi10::NifSSsp-FLAG::Thsp18.2	This study
pN2ME422	NifSDd-FLAG	L1P5	pAtUbi10::NifSDd-FLAG::Thsp18.2	This study
pN2ME423	NifSAb-FLAG	L1P5	pAtUbi10::NifSAb-FLAG::Thsp18.2	This study
pN2ME424	NifSMl-FLAG	L1P5	pAtUbi10::NifSMl-FLAG::Thsp18.2	This study
pN2ME208	AtTOCC-NifUAv-Twin-Strep-eGFP	L1P4	pUbi1maize::AtTOCC-NifUAv-Twin-Strep-eGFP::Tnos	This study
pN2ME210	AtRCA-NifUFt-Twin-Strep-eGFP	L1P4	pUbi1maize::AtRCA-NifUFt-Twin-Strep-eGFP::Tnos	This study
pN2ME213	AtRCA-NifUSsp-Twin-Strep-eGFP	L1P4	pUbi1maize::AtRCA-NifUSsp-Twin-Strep-eGFP::Tnos	This study
pN2ME211	AtTOCC-NifUDd-Twin-Strep-eGFP	L1P4	pUbi1maize::AtTOCC-NifUDd-Twin-Strep-eGFP::Tnos	This study
pN2ME214	AtRCA-NifUAb-Twin-Strep-eGFP	L1P4	pUbi1maize::AtRCA-NifUAb-Twin-Strep-eGFP::Tnos	This study
pN2ME212	AtRCA-NifUMl-Twin-Strep-eGFP	L1P4	pUbi1maize::AtRCA-NifUMl-Twin-Strep-eGFP::Tnos	This study
pN2ME163	AtCAB6-NifSAv-FLAG-eGFP	L1P5	pAtUbi10::AtCAB6-NifSAv-FLAG-eGFP::Thsp18.2	This study
pN2ME198	AtCAB6-NifSFt-FLAG-eGFP	L1P5	pAtUbi10::AtCAB6-NifSFt-FLAG-eGFP::Thsp18.2	This study
pN2ME201	AtTOCC-NifSSsp-FLAG-eGFP	L1P5	pAtUbi10::AtTOCC-NifSSsp-FLAG-eGFP::Thsp18.2	This study
pN2ME199	AtCAB6-NifSDd-FLAG-eGFP	L1P5	pAtUbi10::AtCAB6-NifSDd-FLAG-eGFP::Thsp18.2	This study
pN2ME202	AtTOCC-NifSAb-FLAG-eGFP	L1P5	pAtUbi10::AtTOCC-NifSAb-FLAG-eGFP::Thsp18.2	This study
pN2ME200	AtCAB6-NifSMl-FLAG-eGFP	L1P5	pAtUbi10::AtCAB6-NifSMl-FLAG-eGFP::Thsp18.2	This study
pN2LM137	Hygromycin resistance cassette in L1P3	L1P3	pNos::hptII::Tnos	previous work	Eseverri et al. 2020b. doi: 10.1111/pbi.13347
pAE248	eGFP transcriptional unit in L1P6	L1P6	pUbi1maize::eGFP::Tnos	previous work	Meile et al. 2925. doi: 10.1093/jxb/eraf545
pN2ME309	AtTOCC-NifUAv-Twin-Strep	L1P4	pUbi1maize::AtTOCC-NifUAv-Twin-Strep::Tnos	This study
pN2ME247	AtRCA-NifUFt-Twin-Strep	L1P4	pUbi1maize::AtRCA-NifUFt-Twin-Strep::Tnos	This study
pN2ME248	AtRCA-NifUMl-Twin-Strep	L1P4	pUbi1maize::AtRCA-NifUMl-Twin-Strep::Tnos	This study
pN2ME310	Hygromycin + NifUAv + NifSAv + eGFP	LM3_6	pNos::hptII::Tnos + pUbi1maize::AtTOCC-NifUAv-Twin-Strep::Tnos + pAtUbi10::AtCAB6-NifSAv-FLAG::Thsp18.2 + pUbi1maize::eGFP::Tnos	This study
pN2ME250	Hygromycin + NifUFt + NifSFt + eGFP	LM3_6	pNos::hptII::Tnos + pUbi1maize::AtRCA-NifUFt-Twin-Strep::Tnos + pAtUbi10::AtCAB6-NifSFt-FLAG::Thsp18.2 + pUbi1maize::eGFP::Tnos	This study
pN2ME251	Hygromycin + NifUMl + NifSMl + eGFP	LM3_6	pNos::hptII::Tnos + pUbi1maize::AtRCA-NifUMl-Twin-Strep::Tnos + pAtUbi10::AtCAB6-NifSMl-FLAG::Thsp18.2 + pUbi1maize::eGFP::Tnos	This study
pAP186	p19 silencing represor cassette	L1P3	pNos::p19::Tnos	previous work	Eseverri et al. 2020b. doi: 10.1111/pbi.13347
pN2ME383	NifUAv-Twin-Strep (tobacco)	L1P4	p35S::AtTOCC-NifUAv-Twin-Strep::T35S	This study
pN2ME384	NifUFt-Twin-Strep (tobacco)	L1P4	p35S::AtRCA-NifUFt-Twin-Strep::T35S	This study
pN2ME385	AtRCA-NifUMl-Twin-Strep (tobacco)	L1P4	p35S::AtRCA-NifUMl-Twin-Strep::T35S	This study
pN2ME386	NifUAv-Twin-Strep-eGFP (tobacco)	L1P4	p35S::AtTOCC-NifUAv-Twin-Strep-eGFP::T35S	This study
pN2ME387	AtRCA-NifUFt-Twin-Strep-eGFP (tobacco)	L1P4	p35S::AtRCA-NifUFt-Twin-Strep-eGFP::T35S	This study
pN2ME388	AtRCA-NifUMl-Twin-Strep-eGFP (tobacco)	L1P4	p35S::AtRCA-NifUMl-Twin-Strep-eGFP::T35S	This study
pN2ME389	NifUAv-Twin-Strep (tobacco)	L1P4	p35S::NifUAv-Twin-Strep::T35S	This study
pN2ME390	NifUFt-Twin-Strep (tobacco)	L1P4	p35S::NifUFt-Twin-Strep::T35S	This study
pN2ME391	NifUMl-Twin-Strep (tobacco)	L1P4	p35S::NifUMl-Twin-Strep::T35S	This study
pN2ME392	AtCAB6-NifSAv-FLAG (tobacco)	L1P5	pAtUbi10::AtCAB6-NifSAv-FLAG::Tnos	This study
pN2ME393	AtCAB6-NifSFt-FLAG (tobacco)	L1P5	pAtUbi10::AtCAB6-NifSFt-FLAG::Tnos	This study
pN2ME394	AtCAB6-NifSMl-FLAG (tobacco)	L1P5	pAtUbi10::AtCAB6-NifSMl-FLAG::Tnos	This study
pN2ME395	AtCAB6-NifSAv-FLAG-eGFP (tobacco)	L1P5	pAtUbi10::AtCAB6-NifSAv-FLAG-eGFP::Tnos	This study
pN2ME396	AtCAB6-NifSFt-FLAG-eGFP (tobacco)	L1P5	pAtUbi10::AtCAB6-NifSFt-FLAG-eGFP::Tnos	This study
pN2ME397	AtCAB6-NifSMl-FLAG-eGFP (tobacco)	L1P5	pAtUbi10::AtCAB6-NifSMl-FLAG-eGFP::Tnos	This study
pN2ME398	NifSAv-FLAG (tobacco)	L1P5	pAtUbi10::NifSAv-FLAG::Tnos	This study
pN2ME399	NifSFt-FLAG (tobacco)	L1P5	pAtUbi10::NifSFt-FLAG::Tnos	This study
pN2ME400	NifSMl-FLAG (tobacco)	L1P5	pAtUbi10::NifSMl-FLAG::Tnos	This study
pN2ME401	p19 + AtTOCC-NifUAv + AtCAB6-NifSAv (tobacco)	LM3_4	pNos::p19::Tnos + p35S::AtTOCC-NifUAv-Twin-Strep::T35S + pAtUbi10::AtCAB6-NifSAv-FLAG::Tnos	This study
pN2ME402	p19 + AtRCA-NifUFt + AtCAB6.NifSFt (tobacco)	LM3_4	pNos::p19::Tnos + p35S::AtRCA-NifUFt-Twin-Strep::T35S + pAtUbi10::AtCAB6-NifSFt-FLAG::Tnos	This study
pN2ME403	p19 + AtRCA-NifUMl + AtCAB6-NifSMl (tobacco)	LM3_4	pNos::p19::Tnos + p35S::AtRCA-NifUMl-Twin-Strep::T35S + pAtUbi10::AtCAB6-NifSMl-FLAG::Tnos	This study
pN2ME404	p19 + AtTOCC-NifUAv-eGFP (tobacco)	LM3_5	pNos::p19::Tnos + p35S::AtTOCC-NifUAv-Twin-Strep-eGFP::T35S	This study
pN2ME405	p19 + AtRCA-NifUFt-eGFP (tobacco)	LM3_5	pNos::p19::Tnos + p35S::AtRCA-NifUFt-Twin-Strep-eGFP::T35S	This study
pN2ME406	p19 + AtRCA-NifUMl-eGFP (tobacco)	LM3_5	pNos::p19::Tnos + p35S::AtRCA-NifUMl-Twin-Strep-eGFP::T35S	This study
pN2ME407	p19 + AtCAB6-NifSAv-eGFP (tobacco)	LM3_5	pNos::p19::Tnos + Dummy4 + pAtUbi10::AtCAB6-NifSAv-FLAG-eGFP::Tnos	This study
pN2ME408	p19 + AtCAB6-NifSFt-eGFP (tobacco)	LM3_5	pNos::p19::Tnos + Dummy4 + pAtUbi10::AtCAB6-NifSFt-FLAG-eGFP::Tnos	This study
pN2ME409	p19 + AtCAB6-NifSMl-eGFP (tobacco)	LM3_5	pNos::p19::Tnos + Dummy4 + pAtUbi10::AtCAB6-NifSMl-FLAG-eGFP::Tnos	This study
pN2ME410	p19 + NifUAv + NifSAv (tobacco)	LM3_5	pNos::p19::Tnos + p35S::NifUAv-Twin-Strep::T35S + pAtUbi10::NifSAv-FLAG::Tnos	This study
pN2ME411	p19 +-NifUFt + NifSFt (tobacco)	LM3_5	pNos::p19::Tnos + p35S::NifUFt-Twin-Strep::T35S + pAtUbi10::NifSFt-FLAG::Tnos	This study
pN2ME412	p19 + NifUMl + NifSMl (tobacco)	LM3_5	pNos::p19::Tnos + p35S::NifUMl-Twin-Strep::T35S + pAtUbi10::NifSMl-FLAG::Tnos	This study
References:
He et al. 2020; doi: 10.1038/s41438-020-00390-1
Patron et al., 2015; doi: 10.1111/nph.13532
Weber et al., 2011; doi: 10.1371/journal.pone.0016765.
Engler et al. 2014; doi: 10.1021/sb4001504
Sarrion-Perdigones et al., 2013; doi: 10.1104/pp.113.217661
Pérez-González, Ana. Synthetic biology tools for the study of relevant factors in the control of transgene expression. Diss. Agronomica, 2018.
Eseverri et al. 2020a. doi: 10.3389/fpls.2020.560701
Eseverri et al. 2020b. doi: 10.1111/pbi.13347
Eseverri Sabaté, Álvaro. Synthetic Biology efforts in engineering nitrogenase Fe protein biosynthesis in plastids. Diss. Agronomica, 2020.
Patron 2016. doi: 10.1002/cppb.20038
Meile et al., 2025. doi.org/10.1093/jxb/eraf545
